# CaMutQC: An R Package for Integrative Quality Control of Cancer Somatic Mutations

**DOI:** 10.1101/2024.08.12.606123

**Authors:** Xin Wang, Tengjia Jiang, Ao Shen, Yaru Chen, Yanqing Zhou, Jie Liu, Shuhan Zhao, Shifu Chen, Jian Ren, Qi Zhao

**Affiliations:** State Key Laboratory of Oncology in South China, Guangdong Key Laboratory of Nasopharyngeal Carcinoma Diagnosis and Therapy, Guangdong Provincial Clinical Research Center for Cancer, Sun Yat-sen University Cancer Center, Guangzhou 510060, China; Department of Bioinformatics, HaploX Biotechnology, Shenzhen, 518057, China

## Abstract

The quality control and filtration of cancer somatic mutations (CAMs), including the elimination of false positives resulting from technical bias and the selection of key mutation candidates, is crucial for downstream analysis in cancer genomics. Due to diverse needs and the absence of standardized filtering criteria, the filtering strategies employed vary from study to study, often leading to reduced efficiency, accuracy, and comparability across similar analyses. Here we present CaMutQC, a heuristic quality control and soft-filtering R/Bioconductor package for CAMs. With CaMutQC, the removal of false positives, selection of potential mutation candidates, and Tumor Mutation Burden estimation can be executed in a single line of code, using default or customized parameters. A filter report and a code log generated after the filtration process assist with recording and comparison. The application of CaMutQC on a Whole-exome Sequencing (WES) benchmark dataset demonstrated its impressive capability by eliminating 85.55% of false positive mutations while retaining 90.72% of true positive mutations. Additionally, an extra 11.56% of true positive mutations were recused by the union strategy embedded in CaMutQC. CaMutQC is now available through Bioconductor at https://bioconductor.org/packages/CaMutQC/ under the GPL v3 license, and it will be updated regularly to incorporate top filtration strategy and parameter sets shared within the community.
