## Supplemental Table 1 for "CaMutQC: An R Package for Integrative Quality Control of Cancer Somatic Mutations"

### Sheet: WES
Supplemental Table 1. Detailed benchmark results of CaMutQC (CaMutQC-mutFilterTech) on two WES datasets. * mutFilterTech removal rate = (#Internal filter - #Internal filter+mutFilterTech) / #Internal filter ** Rescued by Union = (#current/total TP - #Union TP) / #Union TP
SNP
Sample ID	Avg depth	Caller	Raw			Internal filter			Raw + mutFilterTech			Internal filter + mutFilterTech			mutFilterTech removal rate*			Rescued by Union**
			All	TP	FP	All	TP	FP	All	TP	FP	All	TP	FP	All	TP	FP	Against current TP	Against total TP
WES_FD_2	20	MuSE	4152	939	3213	4152	939	3213	713	711	2	713	711	2	0.828276	0.242812	0.999378	0.0562588	0.0345125
		MuTect2	4087	998	3089	1560	960	600	862	735	127	730	722	8	0.532051	0.247917	0.986667	0.0401662	0.0250216
		VarScan2	63890	731	63159	752	713	39	6194	477	5717	479	476	3	0.363032	0.332398	0.923077	0.577731	0.237274
		Average	/	/	/	/	/	/	/	/	/	/	/	/	0.574453	0.274375	0.969707	0.224719	0.0989359
		Union	69773	1012	68761	4581	998	3583	6595	758	5837	764	751	13	/	/	/	/	/
WES_EA_1	60	MuSE	1292	1068	224	1292	1068	224	968	965	3	968	965	3	0.250774	0.0964419	0.986607	0.0435233	0.0362381
		MuTect2	2441	1071	1370	1229	1055	174	1166	980	186	972	967	5	0.209113	0.0834123	0.971264	0.041365	0.0345125
		VarScan2	70589	767	69822	785	762	23	8771	686	8085	696	687	9	0.113376	0.0984252	0.608696	0.465793	0.2761
		Average	/	/	/	/	/	/	/	/	/	/	/	/	0.191088	0.0927598	0.855522	0.183561	0.115617
		Union	72585	1105	71480	1491	1098	393	9271	1008	8263	1023	1007	16	/	/	/	/	/
INDEL
Sample ID	Avg depth	Caller	Raw			Internal filter			Raw + mutFilterTech			Internal filter + mutFilterTech			mutFilterTech removal rate*			Rescued by Union**
			All	TP	FP	All	TP	FP	All	TP	FP	All	TP	FP	All	TP	FP	Against current TP	Against total TP
WES_FD_2	20	MuTect2	680	45	635	68	44	24	314	34	280	42	33	9	0.382353	0.25	0.625	0	0
		VarScan2	6552	19	6533	34	19	15	3116	11	3105	18	11	7	0.470588	0.421053	0.533333	2	0.44
		Average	/	/	/	/	/	/	/	/	/	/	/	/	0.426471	0.335526	0.579167	1	0.22
		Union	7193	45	7148	83	44	39	3405	34	3371	49	33	16	/	/	/	/	/
WES_EA_1	60	MuTect2	1434	46	1388	70	46	24	635	42	593	55	42	13	0.214286	0.0869565	0.458333	0	0
		VarScan2	6729	18	6711	42	18	24	4520	16	4504	24	16	8	0.428571	0.111111	0.666667	1.625	0.52
		Average	/	/	/	/	/	/	/	/	/	/	/	/	0.321429	0.0990338	0.5625	0.8125	0.26
		Union	8134	46	8088	93	46	47	5132	42	5090	62	42	20	/	/	/	/	/
Total TP counts
SNP	INDEL
1159	50
