## Supplemental Table 2 for "CaMutQC: An R Package for Integrative Quality Control of Cancer Somatic Mutations"

### Sheet: WGS_EA_1
Supplemental Table 2. Detailed benchmark results of CaMutQC on WGS_EA_1. * mutFilterTech removal rate = (#Internal filter - #Internal filter+mutFilterTech) / #Internal filter ** Rescued by Union = (#current/total TP - #Union TP) / #Union TP
SNP
Sample ID	Avg depth	Caller	Internal filter			Internal filter + mutFilterTech			mutFilterTech removal rate*			Rescued by Union**		Internal filter + mutFilterTech + mutSelection
			All	TP	FP	All	TP	FP	All	TP	FP	Against current TP	Against total TP	All	#COSMIC Muts	#COSMIC rate
WGS_EA_1	20	MuSE	41254	37226	4028	34328	34084	244	0.167887	0.0844034	0.939424	0.0366741	0.0316881	461	233	0.505423
		MuTect2	36386	35520	866	33952	33732	220	0.0668939	0.0503378	0.745958	0.047492	0.0406115	461	226	0.490239
		VarScan2	29216	27456	1760	27720	27033	687	0.0512048	0.0154065	0.609659	0.307069	0.210434	373	203	0.544236
		Average	/	/	/	/	/	/	0.0953285	0.0500492	0.765014	0.130412	0.0942446	/	/	0.513299
		Union	44279	37797	6482	36429	35334	1095	/	/	/	/	/	486	239	0.49177
INDEL
Sample ID	Avg depth	Caller	Internal filter			Internal filter + mutFilterTech			mutFilterTech removal rate*			Rescued by Union**		Internal filter + mutFilterTech + mutSelection
			All	TP	FP	All	TP	FP	All	TP	FP	Against current TP	Against total TP	All	#COSMIC Muts	#COSMIC rate
WGS_EA_1	20	MuTect2	2032	1393	639	1726	1337	389	0.150591	0.040201	0.391236	0.0426328	0.0350769	27	0	0
		VarScan2	2887	739	2148	1851	731	1120	0.35885	0.0108254	0.478585	0.906977	0.408	14	0	0
		Average	/	/	/	/	/	/	0.25472	0.0255132	0.434911	0.474805	0.221538	/	/	0
		Union	4161	1449	2712	2863	1394	1469	/	/	/	/	/	30	0	0
Total TP counts
SNP	INDEL
39447	1625
